# Dynamic RNA Polymerase compartments organize the transcription of gene clusters

**DOI:** 10.64898/2026.01.07.698080

**Authors:** Yi-Hui Wang, Hannah L. Hertz, Wen Tang

**Affiliations:** Department of Biological Chemistry and Pharmacology, The Ohio State University, Columbus, OH 43210, USA; Center for RNA Biology, The Ohio State University, Columbus, OH 43210, USA; Ohio State Biochemistry Program, The Ohio State University, Columbus, OH 43210, USA

## Abstract

Spatial organization of transcription machinery is a key regulator of gene expression, yet how different RNA polymerases are organized at a single gene cluster is not well studied. Here, we show that RNA polymerases II and polymerase III form nuclear foci at the 5S ribosomal DNA (rDNA)–Spliced leader 1 (SL1) cluster in *C. elegans*. Within this cluster, polymerase II binds to the SL1 gene, while polymerase III associates with 5S rDNA. Both polymerase foci display dynamic but distinct behaviors within the nucleus. The assembly of these polymerase foci is regulated across the cell cycle. ATTF-6, an AT-hook transcription factor, is essential for polymerases II foci formation but dispensable for polymerases III foci. While Pol III foci are largely resistant to temperature changes, Pol II foci are temperature-sensitive, and their dissolution correlates with reduced SL1 expression. Taken together, these results reveal a spatial and temporal regulation of two RNA polymerases that organize gene cluster transcription.
