## Supplemental Table 1 for "Dynamic RNA Polymerase compartments organize the transcription of gene clusters"

### Sheet: Sheet1
Supplementary Table S1: List of strains.
Allele Name	Source	Description	Note on fluorescent tags
OH16461	CGC	gfp::ama-1 (IV)	gfp encodes GFP(S65C/Q80R), a non-monomeric derivative of Aequorea victoria GFP
OH16482	CGC	gfp::3xflag::rpc-1 (IV)	gfp encodes GFP(S65C/Q80R), a non-monomeric derivative of Aequorea victoria GFP
WHY546	Wang et al., 2025	attf-6::3xflag (I)
WHY1225	This study	gfp::tev::aid::attf-6 (I); wrdSi51 [mex-5p::TIR1::F2A::mTagBFP2::AID*::NLS::tbb-2 3'UTR] (II) ; 3xflag::rfp::ama-1 (IV) by CRISPR	gfp encodes GFP(S65C/Q80R), a non-monomeric derivative of Aequorea victoria GFP; rfp encodes monomeric RFP
WHY1227	This study	gfp::tev::aid::attf-6 (I); wrdSi51 [mex-5p::TIR1::F2A::mTagBFP2::AID*::NLS::tbb-2 3'UTR] (II) ; 3xflag::rfp::rpc-1 (IV) by CRISPR	gfp encodes GFP(S65C/Q80R), a non-monomeric derivative of Aequorea victoria GFP; rfp encodes monomeric RFP
WHY1279	This study	attf-6::AID::3xflag::RFP (I); sun-1p::TIR1::F2A::mtagBFP2::AID::NLS::tbb-2 3' UTR (II); gfp::ama-1 (IV) by CRISPR	gfp encodes GFP(S65C/Q80R), a non-monomeric derivative of Aequorea victoria GFP; rfp encodes monomeric RFP
WHY1285	This study	attf-6::AID::3xflag::RFP (I); sun-1p::TIR1::F2A::mtagBFP2::AID::NLS::tbb-2 3' UTR (II); gfp::3xflag::rpc-1 (IV) by cross	gfp encodes GFP(S65C/Q80R), a non-monomeric derivative of Aequorea victoria GFP; rfp encodes monomeric RFP
WHY1262	This study	ujls113 [pie-1p::mCherry::H2B::pie-1 3'UTR + nhr-2p::his-24::mCherry::let-858 3'UTR + unc-119(+)] II ; gfp::ama-1 (IV) by cross	gfp encodes GFP(S65C/Q80R), a non-monomeric derivative of Aequorea victoria GFP
WHY1416	This study	ujls113 [pie-1p::mCherry::H2B::pie-1 3'UTR + nhr-2p::his-24::mCherry::let-858 3'UTR + unc-119(+)] II ; gfp::rpc-1 (IV) by cross	gfp encodes GFP(S65C/Q80R), a non-monomeric derivative of Aequorea victoria GFP
WHY1359	This study	gfp::ama-1 (IV); mcherry::prde-1 (V) by cross	gfp encodes GFP(S65C/Q80R), a non-monomeric derivative of Aequorea victoria GFP
WHY1209	This study	3xflag::gfp::rpc-1 (IV) ; mcherry::prde-1 (V) by cross	gfp encodes GFP(S65C/Q80R), a non-monomeric derivative of Aequorea victoria GFP
