## Supplemental Table 2 for "Dynamic RNA Polymerase compartments organize the transcription of gene clusters"

### Sheet: Sheet1
Supplementary Table S2: List of oligonucleotides
ID	Sequences	Description
WT2168	/56-FAM/TCTCCCCGAGAGGAGACGTTCCAA	FAM labeled sls-1 (SL1) antisense probe for Northern blotting
WT2216	/56-FAM/ACGGGATGGCGTGCATTCAACGTG	FAM labeled rrn-4 (5s rRNA) antisense probe for Northern blotting
WT3940	GTCGTATCCAGTGCAGGGTCCGAGGTATTCGCACTGGATACGACGCCTTGCGTTGGGGTATAGTTG	rrn-1 (18S rRNA) RT primer with universal stem-loop
WT3941	GCCCTTGCGTACGGCTCATTAGAGCA	rrn-1 (18S rRNA) sense primer RT-qPCR
WT4009	GTCGTATCCAGTGCAGGGTCCGAGGTATTCGCACTGGATACGACAGCTTACAACATCCAGGATT	rrn-4 (5s rRNA) RT primer with universal stem-loop
WT4010	GCCCGCTTACGACCATATCACGTT	rrn-4 (5s rRNA) sense primer RT-qPCR
WT3933	GTCGTATCCAGTGCAGGGTCCGAGGTATTCGCACTGGATACGACTTTGTCTCCCCGAGAG	sls-1 (SL1) RT primer with universal stem-loop
WT3934	GCCCGTAAACATTGAAACTG	sls-1 (SL1) sense primer RT-qPCR
WT3271	GTCGTATCCAGTGCAGGGTCCGAGGTATTCGCACTGGATACGACGATGTGGTCGTTGGCA	gpd-2 RT primer with universal stem-loop
WT3272	GCCCCAAGAAGGTCATCATC	gpd-2 sense primer RT-qPCR
WT3268	GTCGTATCCAGTGCAGGGTCCGAGGTATTCGCACTGGATACGACGAAGGTGTGATGCCAG	act-3 RT primer with universal stem-loop
WT3269	GCCCAAGAGAGGTATCCTTAC	act-3 sense primer RT-qPCR
WT2235	GTGCAGGGTCCGAGGT	universal stem–loop antisense primer RT-qPCR
WT2154	TTTGGAACGTCTCCTCTCGG/3Cy5Sp/	C. el DNA FISH probe-1 5sRNA cluster sls 3' CY5
WT2155	AATCCTGGATGTTGTAAGCT/3Cy5Sp/	C. el DNA FISH probe-2 5sRNA cluster rrn 3' CY5
WT980	aattttcagATGGCTCTCGT	ama-1 N-terminal guide RNA
WT3515	/5SP9/atttttttaaatcccattttttaaattttcagATGGGTGGCGGAGGTTCT	ama-1 donor sense, N-terminal tagging with universal fluorescent plasmid, work with guide WT980 insertion disrupts guide pairing
WT3516	/5SP9/CGCAGCGGCGCTTGGAAGTCGACACCGACGAGAGCTCCACTCCCTCCGGA	ama-1 donor antisense, N-terminal tagging with universal fluorescent plasmid, work with guide WT980
WT985	ccgctaaaaatgggtgagaa	ama-1 N-terminal sense ( genotyping PCR paired with WT987)
WT987	TCGACATGAGCCACTGACAT	ama-1 N-terminal antisense ( genotyping PCR paired with WT985)
WT3517	GGGTAAAGAGCAGTTTCGGG	rpc-1 N-terminal guide RNA
WT3518	/5SP9/ttatcatctgaatcgtgaagtttggatgcaaaATGGGTGGCGGAGGTTCT	rpc-1 donor sense N-terminal tagging with universal fluorescent plasmid, work with WT3517
WT3519	/5SP9/agtaacaaaactcacACTTTCAAGGCCTTGTCGGCTTCCCGAAACTGCTCTTTACCTCCACTCCCTCCGGA	rpc-1 donor antisense, pam mutated N-terminal tagging with universal fluorescent plasmid, work with WT3517
WT3481	atagcggagtgtcgttgcaa	rpc-1 N-terminal sense ( genotyping PCR paired with WT3482)
WT3482	cACTTTCAAGGCCTTGTCGG	rpc-1 N-terminal antisense ( genotyping PCR paired with WT3481)
WT2219	ggaatgaTTAAGAGGATGGA	attf-6 C-terminal guide RNA (antisense)
WT3620	/5SP9/TCCCATTAAAACCAACAACTCTCCCTCCATCCTCT GGTGGCGGAGGTTCT	attf-6 donor sense C-terminal tagging with universal fluorescent plasmid, work with WT2219
WT3621	/5SP9/acgaccaaataaaacaaaacaggggaagggaatgaTTA TCCACTCCCTCCGGA	attf-6 donor antisense C-terminal tagging with universal fluorescent plasmid, work with WT2219
WT2170	AAATCATCGAATCATCGGAAA	attf-6 C-terminal sense ( genotyping PCR paired with WT2132)
WT2132	gtcaaaaaatcgattttcagataa	attf-6 C-terminal antisense ( genotyping PCR paired with WT2170)
